# Accelerating the clock: Interconnected speedup of energetic and molecular dynamics during aging in cultured human cells

**DOI:** 10.1101/2022.05.10.491392

**Authors:** Gabriel Sturm, Natalia Bobba-Alves, Robert A. Tumasian, Jeremy Michelson, Luigi Ferrucci, Martin Picard, Christopher P. Kempes

## Abstract

To understand how organisms age, we need reliable multimodal molecular data collected at high temporal resolution, in specific cell types, across the lifespan. We also need interpretative theory that connects aging with basic mechanisms and physiological tradeoffs. Here we leverage a simple cellular replicative aging system combined with mathematical theory to address organismal aging. We used cultured primary human fibroblasts from multiple donors to molecularly and energetically profile entire effective lifespans of up to nine months. We generated high-density trajectories of division rates, telomere shortening, DNA methylation, RNAseq, secreted proteins/cytokines and cell-free DNA, in parallel with bioenergetic trajectories of ATP synthesis rates derived from both mitochondrial oxidative phosphorylation and glycolysis, reflecting total cellular mass-specific metabolic rate (MR). By comparing our cell culture data to data from cells in the body we uncover three fundamental speedups, or rescalings, of MR and molecular aging markers. To explain these rescalings we deploy the allometric theory of metabolism which predicts that the rate of biological aging is related to an organism’s size, MR, and the partitioning of energetic resources between growth and maintenance processes. Extending this theory we report three main findings: 1) human cells isolated from the body with faster rates of growth allocate a substantially smaller fraction of their energy budget to maintenance, and correspondingly age 50-300x faster based on multiple molecular markers. 2) Over the course of the cellular lifespan, primary human fibroblasts acquire a >100-fold hypermetabolic phenotype characterized by increased maintenance costs, and associated with increased mtDNA genome density, upregulation of senescence-associated extracellular secretion, and induction of maintenance-related transcriptional programs. 3) Finally, manipulating MR with mitochondria-targeted metabolic, genetic, and pharmacological perturbations predictably altered the molecular rate of aging, providing experimental evidence for the interplay of MR and aging in a human system. These data highlight the key role that the partitioning of energetic resources between growth and maintenance/repair processes plays in cellular aging, and converge with predictions of cross-species metabolic theory indicating that energy metabolism governs how human cells age.

**Significance Statement:** How cells age is of fundamental importance to understanding the diversity of mammalian lifespans and the wide variation in human aging trajectories. By aging primary human fibroblasts over several months in parallel with multi-omics and energetic profiling, we find that as human cells age and progressively divide more slowly, surprisingly, they progressively consume energy *faster*. By manipulating cellular metabolic rates, we confirm that the higher the cellular metabolic rate, the faster cells experience telomere shortening and epigenetic aging – a speedup phenotype consistent with allometric scaling theory. By modeling robust energetic and molecular aging trajectories across donors and experimental conditions, we find that independent of cell division rates, molecular aging trajectories are predicted by the partitioning of the energy budget between growth and maintenance processes. These results integrate molecular and energetic drivers of aging and therefore have important long-term implications to understand biological aging phenomena ranging from cellular senescence to human longevity.
