## Supplemental files 1-8 for "Accelerating the clock: Interconnected speedup of energetic and molecular dynamics during aging in cultured human cells": SF1_Cell-to-Body_Oxygen_Consumption_Calculator.xlsx

### Sheet: Final
			In vitro cultured fibroblasts at rest
		Measurement source:	in-house cultured fibroblasts measured with Seahorse XF analyzer
		Units			Conversion
		pmol ATP/min/20,000 cells	275		cells	20000
In vitro		pmol ATP/min/cell	0.01375		pmol to moles	1e-12
fibroblasts		mol ATP/min/cell	1.375e-14		avagardo's number	6.022e+23
at rest		molecules ATP/min/cell	8.28025e+09		joules to ATP molecules	1e-19
		joules/min/cell	8.28025e-10		minutes to seconds	60
		joules/second/cell	1.38004e-11		joules/second to Watts	1
		watts/cell	1.38004e-11		Watts to picoWatts	1000000000000
		pwatts/cell	13.8004		ng per cell	10
		watts/ng	1.38004e-12		ng per kilogram	1000000000000																				In vivo mouse
		watts/kilogram	1.38004
			In vivo whole body RMR 1						In vivo whole body RMR 2						In vivo whole body consumption						In vivo whole body RMR (infants)						In vivo mouse oxygen consumption measured by metabolic cage
		Measurement source:	Davies, JCP, 1961, QO2 of Total tissue (wet weight)					Measurement source:	Jeppesen 2009 & Taivassalo 2003 measued by indirect calirometry					Measurement source:	CDC					Measurement source:	RISING et al, DAILY METABOLIC RATE IN HEALTHY INFANTS 2013					Measurement source:	Bartman et al. Nature 2023
		Units			Conversion			Units			Conversion			Units			Conversion			Units			Conversion			Units			Conversion
		liters O2/hour	15.66		weight of body (kg)	63		milliliters O2/min/kg	3.8		mL per liter	1000		kcal / day	2100		weight of body (kg)	62		kcal / day / kg	60.3		kilojoule per kcal	0.239		nmoles O2/min/g	1980		nmoles per mole	1000000000
In vivo		liters O2/hour/kg	0.248571		liters O2 per mole	22.4		liters O2/min/kg	0.0038		liters O2 per mole	22.4		kcal / day / kg	33.871		kilojoule per kcal	0.239		killojoules / day / kg	252.301		joules per kilojoule	1000		moles O2/min/g	1.98e-06		grams per kilogram	1000
Whole body		moles O2/hour/kg	0.0110969		kilojoules per mole O2	455		moles O2/min/kg	0.000169643		kilojoules per mole O2	455		killojoules / day / kg	141.72		joules per kilojoule	1000		joules / day / kg	252301		hous per day	24		moles O2/min/kg	0.00198		kilojoules per mole O2	455
at rest		kilojoules/hour/kg	5.04911		joules per kilojoule	1000		kilojoules/min/kg	0.0771875		joules per kilojoule	1000		joules / day / kg	141720		hous per day	24		joules/hour/kg	10512.6		seconds per hour	3600		kilojoules/min/kg	0.9009		joules per kilojoule	1000
		joules/hour/kg	5049.11		seconds per hour	3600		joules/min/kg	77.1875		seconds per minute	60		joules/hour/kg	5904.98		seconds per hour	3600		joules/second/kg	2.92015		Watts per joules per second	1		joules/min/kg	900.9		seconds per minute	60
		joules/second/kg	1.40253		Watts per joules per second	1		joules/second/kg	1.28646		Watts per joules per second	1		joules/second/kg	1.64027		Watts per joules per second	1		watts/kilogram	2.92015					joules/second/kg	15.015		Watts per joules per second	1
		watts/kilogram	1.40253					watts/kilogram	1.28646					watts/kilogram	1.64027											watts/kilogram	15.015
																				Percent Change	-0.527408
		Percent Change	-0.016034					Percent Change	0.0727449		average MR	1.34449		Percent Change	-0.158651					Rescaling Factor	0.472592					Percent Change	-0.0808913
		Rescaling Factor	0.983966					Rescaling Factor	1.07274		standard deviation	0.0820749		Rescaling Factor	0.841349											Rescaling Factor	0.919109
											average rescaling factor	#DIV/0!
			In vivo Skin (wet weight)						In vivo Skin
																											In vivo mouse SKIN oxygen consumption TCA flux
		Measurement source:	Davies, JCP, 1961, QO2 of wet skin tissue					Measurement source:	Wang, Am. J. Clin. Nutr., 2010, Indirect Calirometry of residual tissue
		Units			Conversion			Units			Conversion															Measurement source:	Bartman et al. Nature 2023
		liters O2/hour	0.72		weight of skin (kg)	3.6		kcal / day / kg	12		weight of skin (kg)	24.7														Units			Conversion
In vivo		liters O2/hour/kg	0.2		liters O2 per mole	22.4		killojoules / day / kg	50		kilojoule per kcal	0.24														nmoles O2/min/g	42.3111		nmoles per mole	1000000000
Skin tissue		moles O2/hour/kg	0.00892857		kilojoules per mole O2	455		joules / day / kg	50000		joules per kilojoule	1000														moles O2/min/g	4.23111e-08		grams per kilogram	1000
at rest		kilojoules/hour/kg	4.0625		joules per kilojoule	1000		joules/hour/kg	2083.33		hous per day	24														moles O2/min/kg	4.23111e-05		kilojoules per mole O2	455
		joules/hour/kg	4062.5		seconds per hour	3600		joules/second/kg	0.578704		seconds per hour	3600														kilojoules/min/kg	0.0192515		joules per kilojoule	1000		0.0213692	*mouse skin TCA flux rates
		joules/second/kg	1.12847		Watts per joules per second	1		watts/kilogram	0.578704		Watts per joules per second	1														joules/min/kg	19.2515		seconds per minute	60		0.0287308	In Vivo Skin Tissue (mouse estimate)
		watts/kilogram	1.12847																							joules/second/kg	0.320859		Watts per joules per second	1		48.0335	Rescaling factor
																										watts/kilogram	0.320859
		Percent Change	0.222929					Percent Change	1.38471		average MR	#REF!
		Rescaling Factor	1.22293					Rescaling Factor	2.38471		standard deviation	0.388745														Percent Change	45.7963
											average rescaling factor	1.80382														Rescaling Factor	46.7963
			In vivo Whole Body exercise (VO2peak)						In vivo Whole Body exercise (VO2peak)						In vivo Whole Body max exercise (VO2peak)
		Measurement source:	Jeppesen 2009 & Taivassalo 2003 measued by indirect calirometry					Measurement source:	Kaminsky et al. 2021 measued by indirect calirometry					Measurement source:	Haugen et al. 2018 measued by indirect calirometry
		Units			Conversion			Units			Conversion			Units			Conversion			Kaminsky et al, 2021, estimates
		milliliters O2/min/kg	43		mL per liter	1000		milliliters O2/min/kg	37.75		mL per liter	1000		milliliters O2/min/kg	96		mL per liter	1000		https://www.mayoclinicproceedings.org/article/S0025-6196(21)00645-5/fulltext
In vivo		liters O2/min/kg	0.043		liters O2 per mole	22.4		liters O2/min/kg	0.03775		liters O2 per mole	22.4		liters O2/min/kg	0.096		liters O2 per mole	22.4		VO2peak by age&sex	Men (mlO2/min/kg)	Female (mlO2/min/kg)
Whole body		moles O2/min/kg	0.00191964		kilojoules per mole O2	455		moles O2/min/kg	0.00168527		kilojoules per mole O2	455		moles O2/min/kg	0.00428571		kilojoules per mole O2	455		20-29	45.2	36.3
under exercise		kilojoules/min/kg	0.873437		joules per kilojoule	1000		kilojoules/min/kg	0.766797		joules per kilojoule	1000		kilojoules/min/kg	1.95		joules per kilojoule	1000		30-39	40	29.5
		joules/min/kg	873.438		seconds per minute	60		joules/min/kg	766.797		seconds per minute	60		joules/min/kg	1950		seconds per minute	60		average	42.6	32.9
		joules/second/kg	14.5573		Watts per joules per second	1		joules/second/kg	12.7799		Watts per joules per second	1		joules/second/kg	32.5		Watts per joules per second	1			average	37.75
		watts/kilogram	14.5573					watts/kilogram	12.7799					watts/kilogram	32.5
		Percent Change	-0.905199					Percent Change	-0.892015		average MR	13.6686		Percent Change	-0.957537
		Rescaling Factor	0.0948007					Rescaling Factor	0.107985		average rescaling factor	0.101393		Rescaling Factor	0.0424628
		Spare Capacity	11.3158					Spare Capacity	9.93421		average spare capacity	10.625		Spare Capacity	19.8138
			In vivo Whole Body (wet weight)
		Measurement source:	Davies, JCP, 1961, QO2 of Total tissue (wet weight)
		Units			Conversion
		liters O2/hour	15.66		weight of body (kg)	63
		liters O2/hour/kg	0.248571		liters O2 per mole	1
		moles O2/hour/kg	0.248571		kilojoules per mole O2	21.1
		kilojoules/hour/kg	5.24486		joules per kilojoule	1000
		joules/hour/kg	5244.86		seconds per hour	3600
		joules/second/kg	1.4569		Watts per joules per second	1
		watts/kilogram	1.4569
		Percent Change	-1
		Rescaling Factor	0
