## Supplemental files 1-8 for "Accelerating the clock: Interconnected speedup of energetic and molecular dynamics during aging in cultured human cells": SF4_ShinyGO_GSE_KEGG_UPregulated_RNAseq_GAM_enrichment.csv

Enrichment FDR	nGenes	Pathway Genes	Fold Enrichment	Pathway	URL	Genes
7.86151038322494e-09	37	128	3.35341921119593	Lysosome	http://www.genome.jp/kegg-bin/show_pathway?hsa04142	IDS ATP6V0A1 CTNS AP3M2 AP4E1 MCOLN1 ARSA CLN5 CTSH ASAH1 MAN2B1 ABCA2 MANBA SLC11A2 GNPTAB ARSB CTSD NPC2 SLC17A5 IDUA SORT1 ACP2 GNS SCARB2 CTSK SUMF1 HGSNAT GAA CTSF CLTB FUCA1 LITAF GM2A IGF2R PSAP HEXA CTSO
1.70241919509097e-08	87	495	2.0389667669057	Herpes simplex virus 1 infection	http://www.genome.jp/kegg-bin/show_pathway?hsa05168	BAD IFNGR1 SP100 ZNF37A ZNF510 ZNF324 ZNF671 ZNF416 BAX ZNF302 ZNF419 PIK3R2 ZNF14 BIRC2 STAT1 ZNF549 ZNF211 PIK3CA ZNF45 C3 ZNF133 ZNF337 ZNF317 ZNF426 ZNF331 ZNF304 ZNF132 ZNF189 ZFP14 IFNAR1 ZNF614 ZNF773 ZNF233 ZNF577 ZNF606 ZNF91 ZNF610 ZNF528 FADD ZNF282 STAT2 ZNF160 ZNF561 BCL2L1 ZNF584 EIF2AK3 ZNF135 ZNF354B PTPN11 ZFP82 ZNF875 ZNF708 ZNF320 ZFP90 ZNF566 ZNF548 ZNF79 ZNF605 ZNF846 ZNF136 …
7.86745138387696e-07	35	141	2.879685272409	Autophagy	http://www.genome.jp/kegg-bin/show_pathway?hsa04140	BAD CFLAR RRAGD GABARAPL2 RAB7A PIK3C3 RRAGB IGBP1 ATG4A PIK3R2 RPS6KB1 RRAGC CTSD PIK3CA RRAS STX17 GABARAPL1 MAP1LC3B PDPK1 ATG12 ITPR1 DEPTOR WIPI2 MRAS PRKAA2 ZFYVE1 GABARAP BCL2L1 EIF2AK3 ATG13 ULK1 ERN1 DAPK1 UVRAG AKT1S1
2.49861701119289e-06	38	169	2.60851288073837	Protein processing in endoplasmic reticulum	http://www.genome.jp/kegg-bin/show_pathway?hsa04141	SEC62 SEC63 TRAM1 ERLEC1 SEL1L SEC31B DNAJC10 UBE2D4 ERO1B BAX DNAJC5 DNAJC3 UGGT2 BAG1 SKP1 MAN1C1 ATF6 SIL1 DAD1 DNAJB1 OS9 DERL1 RNF185 MBTPS1 UBXN4 SAR1B AMFR DNAJC5G HSPA4L EIF2AK3 DDIT3 ERN1 UBE2G2 BCAP31 ERO1A MAN1A2 SVIP RNF5
0.00184202029590381	18	73	2.86052493987243	P53 signaling pathway	http://www.genome.jp/kegg-bin/show_pathway?hsa04115	RRM2B SESN1 BAX BBC3 CDK6 CCND1 PERP GADD45A CCND2 TNFRSF10B CDKN1A DDB2 MDM2 IGFBP3 CDKN2A BCL2L1 ZMAT3 PIDD1
0.00184202029590381	51	331	1.78746800119923	Human papillomavirus infection	http://www.genome.jp/kegg-bin/show_pathway?hsa05165	BAD ATP6V0A1 TUBG2 LAMA3 PPP2R5B NOTCH3 PSEN1 GSK3B ITGB5 BAX RBL2 PIK3R2 CDK6 RPS6KB1 CCND1 ATP6V0E1 WNT5A FN1 STAT1 WNT6 SOS1 SPP1 CCND2 PIK3CA CDKN1A ATP6V1F ATP6V1E1 PATJ NOTCH2 MDM2 LAMC1 ITGA11 IFNAR1 DLG2 FOXO1 DVL3 FZD5 FADD RBPJ COL4A3 THBS3 WNT10B STAT2 LAMB2 PPP2R2D PARD6G BCAP31 LAMA2 HLA-E HLA-A TNXB
0.00218128263424249	29	154	2.1846072502561	MTOR signaling pathway	http://www.genome.jp/kegg-bin/show_pathway?hsa04150	RRAGD FNIP2 EIF4B RPS6KA2 GSK3B RRAGB CAB39L SLC7A5 PIK3R2 RPS6KB1 WNT5A WNT6 SOS1 RRAGC PIK3CA ATP6V1F CLIP1 ATP6V1E1 PDPK1 FLCN DEPTOR DVL3 PRKAA2 FZD5 WNT10B INSR ULK1 AKT1S1 STRADA
0.00245293062745995	18	76	2.74760948171957	Chronic myeloid leukemia	http://www.genome.jp/kegg-bin/show_pathway?hsa05220	BAD BAX TGFB2 PIK3R2 CDK6 CCND1 SOS1 GADD45A PIK3CA CDKN1A SHC2 DDB2 MDM2 CDKN2A TGFBR2 BCL2L1 PTPN11 SHC4
0.00360160426688522	17	72	2.73912920554142	Mitophagy	http://www.genome.jp/kegg-bin/show_pathway?hsa04137	GABARAPL2 RAB7A BNIP3L TAX1BP1 RRAS RHOT1 GABARAPL1 MAP1LC3B UBC MRAS PINK1 GABARAP BCL2L1 EIF2AK3 ULK1 JUN TOMM7
0.0038899427377882	17	73	2.70160688765729	Platinum drug resistance	http://www.genome.jp/kegg-bin/show_pathway?hsa01524	BAD MGST1 BAX BBC3 PIK3R2 BIRC2 PIK3CA CDKN1A GSTM3 MDM2 SLC31A1 PDPK1 ERBB2 CDKN2A FADD POLH BCL2L1
0.00587153466656061	25	135	2.14833663179719	Apoptosis	http://www.genome.jp/kegg-bin/show_pathway?hsa04210	BAD CFLAR BAX CSF2RB CTSH BBC3 PIK3R2 BIRC2 GADD45A CTSD TNFRSF10B PIK3CA TUBA4A HRK PDPK1 CTSK ITPR1 FADD BCL2L1 CTSF DDIT3 PIDD1 JUN ERN1 CTSO
0.00799234719075554	24	131	2.12537730901463	FoxO signaling pathway	http://www.genome.jp/kegg-bin/show_pathway?hsa04068	GABARAPL2 TGFB2 RBL2 PIK3R2 CCND1 SOS1 GADD45A CCND2 PIK3CA CDKN1A MDM2 GABARAPL1 PDPK1 G6PC3 SETD7 ATG12 CDKN2B FOXO1 PRKAA2 TGFBR2 GABARAP INSR PRKAG1 FOXO4
0.00799234719075554	26	147	2.05188070138997	Breast cancer	http://www.genome.jp/kegg-bin/show_pathway?hsa05224	FGF10 NOTCH3 GSK3B BAX PIK3R2 CDK6 RPS6KB1 CCND1 WNT5A WNT6 SOS1 GADD45A PIK3CA NCOA3 CDKN1A SHC2 NOTCH2 DDB2 FGF2 FGF7 ERBB2 DVL3 FZD5 WNT10B JUN SHC4
0.00948591334612113	19	95	2.32020356234097	Endocrine resistance	http://www.genome.jp/kegg-bin/show_pathway?hsa01522	BAD NOTCH3 BAX MMP2 PIK3R2 RPS6KB1 CCND1 SOS1 PIK3CA NCOA3 CDKN1A SHC2 NOTCH2 MDM2 ERBB2 CDKN2A ADCY6 JUN SHC4
0.0136409321314023	16	76	2.44231953930628	Pancreatic cancer	http://www.genome.jp/kegg-bin/show_pathway?hsa05212	BAD BAX TGFB2 PIK3R2 CDK6 RPS6KB1 CCND1 STAT1 GADD45A PIK3CA CDKN1A DDB2 ERBB2 CDKN2A TGFBR2 BCL2L1
0.0267323875973876	21	120	2.03017811704835	AMPK signaling pathway	http://www.genome.jp/kegg-bin/show_pathway?hsa04152	PPP2R5B CAB39L MLYCD GYS1 PIK3R2 RPS6KB1 CCND1 PIK3CA CD36 PDPK1 G6PC3 PFKL FOXO1 ADIPOR1 PRKAA2 INSR PPP2R2D ULK1 PRKAG1 AKT1S1 STRADA
0.0332064998225897	25	156	1.85913746982449	Cellular senescence	http://www.genome.jp/kegg-bin/show_pathway?hsa04218	TRPM7 TGFB2 RBL2 PIK3R2 CDK6 CCND1 HIPK3 RAD1 GADD45A CCND2 PIK3CA CDKN1A RRAS MDM2 IGFBP3 CDKN2B CDKN2A FOXO1 ITPR1 SLC25A4 MRAS TGFBR2 BTRC HLA-E HLA-A
0.0332064998225897	19	108	2.04091980020733	Insulin resistance	http://www.genome.jp/kegg-bin/show_pathway?hsa04931	RPS6KA2 GSK3B GYS1 PIK3R2 RPS6KB1 SLC2A1 PPP1R3C PIK3CA SLC27A1 CD36 PDPK1 G6PC3 FOXO1 PRKAA2 INSR PTPN11 PRKAG1 GFPT1 PPP1R3B
0.0332064998225897	17	92	2.14366633477155	Small cell lung cancer	http://www.genome.jp/kegg-bin/show_pathway?hsa05222	LAMA3 BAX PIK3R2 CDK6 CCND1 BIRC2 FN1 GADD45A PIK3CA CDKN1A DDB2 LAMC1 CDKN2B COL4A3 BCL2L1 LAMB2 LAMA2
0.0332064998225897	24	148	1.88124613162781	Gastric cancer	http://www.genome.jp/kegg-bin/show_pathway?hsa05226	FGF10 GSK3B BAX TGFB2 PIK3R2 RPS6KB1 CCND1 WNT5A WNT6 SOS1 GADD45A PIK3CA CDKN1A SHC2 DDB2 FGF2 FGF7 ERBB2 CDKN2B DVL3 FZD5 TGFBR2 WNT10B SHC4
0.0380417074015886	12	56	2.48593238822246	Hedgehog signaling pathway	http://www.genome.jp/kegg-bin/show_pathway?hsa04340	CDON EVC GSK3B MEGF8 IQCE CCND1 CCND2 DISP1 BTRC EVC2 HHAT MOSMO
0.0398751596214246	35	249	1.6306651542557	Salmonella infection	http://www.genome.jp/kegg-bin/show_pathway?hsa05132	VPS41 CYFIP2 PFN2 RAB7A PIK3C3 BAX BIRC2 RAB5B SKP1 PLEKHM2 TNFRSF10B PIK3CA PKN1 RAB9A KLC1 RRAS TUBA4A SNX9 EXOC4 WASF3 ARL8B DYNC1LI2 GCC2 DYNC2LI1 ARL8A LY96 DYNLT3 VPS39 FADD JUN DYNC2H1 MYO6 DCTN1 MYL5 PLEKHM1
0.0416006505704147	14	72	2.25575346338705	Melanoma	http://www.genome.jp/kegg-bin/show_pathway?hsa05218	BAD FGF10 BAX PIK3R2 CDK6 CCND1 GADD45A PIK3CA CDKN1A DDB2 MDM2 FGF2 FGF7 CDKN2A
0.0445756511748145	27	181	1.73053856859685	Axon guidance	http://www.genome.jp/kegg-bin/show_pathway?hsa04360	SEMA3C GSK3B PIK3R2 LIMK1 UNC5B SEMA5A WNT5A PIK3CA RRAS PLXNA3 SEMA4F TRPC6 PDPK1 TRPC1 SEMA3D PLXNB1 SSH3 ABLIM3 PARD6G PTPN11 LIMK2 SLIT3 EFNA5 SRGAP3 PLXNB2 L1CAM MYL5
0.0445756511748145	12	58	2.40021058173203	Endometrial cancer	http://www.genome.jp/kegg-bin/show_pathway?hsa05213	BAD GSK3B BAX PIK3R2 CCND1 SOS1 GADD45A PIK3CA CDKN1A DDB2 PDPK1 ERBB2
0.0456135441998779	161	1527	1.22315904890929	Metabolic pathways	http://www.genome.jp/kegg-bin/show_pathway?hsa01100	GCLC ENPP4 CYP26B1 NADK MGST1 IDS CPS1 ATP6V0A1 INPP4A RRM2B H6PD ENTPD2 PIGV DGAT2 HAGH ST3GAL6 DGKA P4HA2 NT5C2 PIK3C3 TIGAR PGM1 POMGNT1 ARSA ACOT8 MLYCD CDIPT ASAH1 GYS1 PLD3 ETHE1 HIBADH C1GALT1 PTGDS MINPP1 EZH1 ACSS3 LTA4H CHPT1 ENO2 ST8SIA1 ALDH5A1 ARSB ATP6V0E1 PLCH1 LANCL1 GGCX HMGCL MAN1C1 KDSR ALG5 RDH10 B4GALT4 PIK3CA OCRL P4HA1 PLA2G12A CHPF PIGT PTGIS IDUA SRD5A3 ATP6V1F PDE11A DCT…
0.0456135441998779	29	200	1.6821475826972	Focal adhesion	http://www.genome.jp/kegg-bin/show_pathway?hsa04510	BAD LAMA3 RASGRF1 GSK3B ITGB5 ARHGAP5 PIK3R2 CAV2 CCND1 BIRC2 FN1 SOS1 SPP1 CCND2 PIK3CA SHC2 LAMC1 ITGA11 PDPK1 ERBB2 COL4A3 THBS3 LAMB2 VEGFB JUN SHC4 LAMA2 MYL5 TNXB
0.0464658476074467	6	19	3.66347930895942	Glycosaminoglycan degradation	http://www.genome.jp/kegg-bin/show_pathway?hsa00531	IDS ARSB IDUA GNS HGSNAT HEXA
0.0481829668763834	8	32	2.90025445292621	Autophagy	http://www.genome.jp/kegg-bin/show_pathway?hsa04136	GABARAPL2 PIK3C3 IGBP1 ATG4A GABARAPL1 ATG12 WIPI2 GABARAP
0.0481829668763834	29	202	1.66549265613584	Proteoglycans in cancer	http://www.genome.jp/kegg-bin/show_pathway?hsa05205	ANK1 EIF4B ITGB5 MMP2 TGFB2 TIMP3 PIK3R2 CAV2 RPS6KB1 CCND1 WNT5A FN1 WNT6 SOS1 PIK3CA CDKN1A RRAS MDM2 FGF2 LUM PDPK1 ERBB2 ANK2 ITPR1 TIAM1 MRAS FZD5 WNT10B PTPN11
0.0481829668763834	13	68	2.21784164047298	Renal cell carcinoma	http://www.genome.jp/kegg-bin/show_pathway?hsa05211	BAD TGFB2 PIK3R2 SOS1 EPAS1 SLC2A1 PIK3CA CDKN1A EGLN1 ARNT FLCN JUN PTPN11
0.0481829668763834	25	167	1.73667931312947	Hepatocellular carcinoma	http://www.genome.jp/kegg-bin/show_pathway?hsa05225	BAD MGST1 GSK3B BAX TGFB2 PIK3R2 CDK6 RPS6KB1 CCND1 WNT5A WNT6 SOS1 GADD45A PIK3CA CDKN1A SHC2 GSTM3 DDB2 CDKN2A DVL3 FZD5 TGFBR2 WNT10B BCL2L1 SHC4
0.0484312547871588	9	39	2.67715795654727	Various types of N-glycan biosynthesis	http://www.genome.jp/kegg-bin/show_pathway?hsa00513	MAN1C1 DAD1 B4GALNT3 ALG12 MAN2A2 MAN1A2 HEXA ALG11 MGAT4B
