## Supplemental files 1-8 for "Accelerating the clock: Interconnected speedup of energetic and molecular dynamics during aging in cultured human cells": SF5_ShinyGO_GSE_KEGG_DOWNregulated_RNAseq_GAM_enrichment.csv

Enrichment FDR	nGenes	Pathway Genes	Fold Enrichment	Pathway	URL	Genes
5.03148616269356e-27	60	132	5.32194051454452	Spliceosome	http://www.genome.jp/kegg-bin/show_pathway?hsa03040	THOC3 SNRNP40 U2AF2 SNRPA RBM22 SF3B2 FUS HNRNPM PHF5A SF3A2 DHX15 PRPF19 MAGOHB SRSF3 TCERG1 SF3B1 PRPF3 RBM25 SRSF6 SNRPC SNRPD2 SNRPB SNRPB2 LSM4 SNRPA1 CTNNBL1 PRPF38B PRPF38A HNRNPA1 SRSF1 TRA2B NCBP1 SNRPF DHX38 EIF4A3 SF3B4 SNRNP200 DDX46 HNRNPU U2AF1 SRSF2 U2SURP TRA2A HNRNPK SNRPD1 USP39 PCBP1 HNRNPA3 PPIH SART1 SNRPE SF3A3 ALYREF SRSF10 SF3B3 PRPF40A LSM2 DDX39B PUF60 PRPF8
2.29651273118213e-24	69	190	4.25195036898873	Neutrophil extracellular trap formation	http://www.genome.jp/kegg-bin/show_pathway?hsa04613	HDAC7 ACTB VDAC3 MACROH2A2 H2AZ2 PPIF HDAC1 H2BC11 RAC2 HAT1 RAC1 TLR2 PLCB3 H2BC5 H3-3A H2AZ1 PRKCB H2BC4 H3C13 ACTG1 H2AC20 H2AC21 H2BC13 MAPK12 H2AX HMGB1 H2AC13 H2AC11 H4C3 H3C12 H3C4 H4-16 H2BC12 H3C14 H2AC18 H2BC18 H3C15 H2BC15 ITGB3 H4C15 H4C14 H2AC19 H2BC14 H2BC8 H3C8 H2BC6 H4C6 H2BC17 H3C6 H2AC12 H2AC15 H3C11 H2BC9 H3C1 H4C9 H2AC14 H2BC3 H2AC16 H2AC8 H4C4 H2BC7 H3C7 H2AC4 H2BC10 H4C1 H2A…
3.25050042183143e-24	68	187	4.25755241163562	Alcoholism	http://www.genome.jp/kegg-bin/show_pathway?hsa05034	HDAC7 GNAI3 MACROH2A2 H2AZ2 ATF2 HDAC1 H2BC11 HAT1 CAMK4 CREB3L1 H2BC5 CALM3 H3-3A H2AZ1 GNB2 PPP1CA GNG5 H2BC4 CREB3L2 H3C13 H2AC20 H2AC21 H2BC13 PPP1CC H2AX H2AC13 H2AC11 H4C3 H3C12 H3C4 H4-16 H2BC12 CALM1 H3C14 H2AC18 H2BC18 H3C15 NRAS H2BC15 H4C15 H4C14 H2AC19 H2BC14 H2BC8 H3C8 H2BC6 H4C6 H2BC17 H3C6 H2AC12 H2AC15 H3C11 H2BC9 H3C1 H4C9 H2AC14 H2BC3 H2AC16 H2AC8 H4C4 H2BC7 H3C7 H2AC4 H2BC10 H4…
5.53505418905925e-24	57	136	4.90714220973443	Systemic lupus erythematosus	http://www.genome.jp/kegg-bin/show_pathway?hsa05322	MACROH2A2 CD40 H2AZ2 H2BC11 SNRPB H2BC5 H3-3A H2AZ1 SNRPD1 H2BC4 H3C13 H2AC20 H2AC21 H2BC13 H2AX H2AC13 H2AC11 H4C3 H3C12 H3C4 H4-16 H2BC12 H3C14 H2AC18 H2BC18 H3C15 H2BC15 H4C15 H4C14 H2AC19 H2BC14 H2BC8 H3C8 H2BC6 H4C6 H2BC17 H3C6 H2AC12 H2AC15 H3C11 H2BC9 H3C1 H4C9 H2AC14 H2BC3 H2AC16 H2AC8 H4C4 H2BC7 H3C7 H2AC4 H2BC10 H4C1 H2AC17 H3C10 ACTN4 H3C2
8.40239889142829e-20	50	126	4.64613854444363	Cell cycle	http://www.genome.jp/kegg-bin/show_pathway?hsa04110	CDC27 CREBBP DBF4 CUL1 SMC1A MCM2 MCM6 RBL1 ORC1 CDC45 CDC6 MCM5 CDC25B E2F1 MCM4 FZR1 TGFB1 SMC3 MCM3 TTK HDAC1 MAD2L2 CDC20 CDKN2C PCNA CCNB1 CDK4 ESPL1 MYC TP53 SMAD4 CCNA2 CHEK1 ANAPC1 BUB3 BUB1B CCNB2 CDC25C MAD2L1 PTTG1 YWHAZ PLK1 BUB1 CDK1 CCNE2 TFDP1 E2F4 PRKDC YWHAE E2F2
4.73047617939184e-12	53	203	3.05683873889602	Viral carcinogenesis	http://www.genome.jp/kegg-bin/show_pathway?hsa05203	CREBBP HDAC7 CASP8 VDAC3 RBL1 RANBP1 PSMC1 ATF2 HDAC1 CDC20 CDK2 H2BC11 TRAF2 CDK4 RAC1 TP53 PMAIP1 CCNA2 CHEK1 CREB3L1 H2BC5 YWHAZ HNRNPK CDK1 CCNE2 H2BC4 CREB3L2 H2BC13 USP7 H4C3 SND1 H4-16 H2BC12 H2BC18 NRAS GTF2H4 H2BC15 H4C15 H4C14 H2BC14 H2BC8 H2BC6 YWHAE H4C6 H2BC17 H2BC9 H4C9 H2BC3 H4C4 H2BC7 H2BC10 H4C1 ACTN4
1.95930466843876e-10	39	134	3.40763056826806	Ribosome	http://www.genome.jp/kegg-bin/show_pathway?hsa03010	RPL26L1 RPL18 MRPL22 RPS5 MRPL28 MRPL4 RPL28 MRPL3 RPS15 MRPS15 MRPS2 MRPS7 RPL36 MRPS9 RPL35 RPS2 RPL11 RPS8 MRPL24 MRPL9 RPL10 RPS3 RPL8 MRPS18C RPL22L1 RPL9 MRPL16 RPSA MRPL1 RPS7 RPL4 MRPL11 RPL14 RPL12 RPS4X MRPL12 RPS9 RPL7A MRPL23
4.24371209920237e-09	36	129	3.26742394381338	Oocyte meiosis	http://www.genome.jp/kegg-bin/show_pathway?hsa04114	CDC27 CUL1 PPP2R5A SMC1A AURKA ITPR3 RBX1 SMC3 PPP2CA MAD2L2 CDC20 ADCY7 CDK2 SGO1 CCNB1 ESPL1 PPP2R1B ADCY3 ANAPC1 FBXO43 CCNB2 CDC25C CALM3 MAD2L1 PTTG1 YWHAZ PLK1 BUB1 CDK1 PPP1CA CCNE2 PPP1CC MAPK12 CALM1 YWHAE RPS6KA1
8.52988627861279e-09	30	97	3.62111416453545	MRNA surveillance pathway	http://www.genome.jp/kegg-bin/show_pathway?hsa03015	PPP2R5A DAZAP1 PPP2R3A FUS PAPOLA PABPN1 CSTF2 CASC3 MAGOHB CPSF6 RNGTT HBS1L PPP2CA TARDBP SYMPK NCBP1 PPP2R1B EIF4A3 SMG1 DDX19B WDR82 CPSF2 NUDT21 PPP1CA ALYREF PPP1CC RNPS1 DDX39B PABPC4L CPSF1
3.07966029077103e-08	31	108	3.36070688048089	Nucleocytoplasmic transport	http://www.genome.jp/kegg-bin/show_pathway?hsa03013	THOC3 NDC1 TNPO3 IPO5 XPO1 SEH1L NUP50 NUP188 NUP93 CASC3 KPNB1 MAGOHB NUP107 NUP155 NUP153 NUP85 NUP214 RAN XPO4 NCBP1 NUP54 EIF4A3 SEC13 DDX19B KPNA2 ALYREF SUMO2 POM121 RNPS1 NUP62 DDX39B
3.2644269386883e-08	17	36	5.52890486788792	DNA replication	http://www.genome.jp/kegg-bin/show_pathway?hsa03030	RFC2 POLD1 MCM2 MCM6 MCM5 POLA1 MCM4 RPA3 RFC5 MCM3 PCNA RFC3 RNASEH2B RFC4 FEN1 POLE PRIM1
1.67096710593364e-07	50	246	2.37972949837357	Shigellosis	http://www.genome.jp/kegg-bin/show_pathway?hsa05131	CUL1 ROCK1 ACTB ITPR3 RBX1 PYCARD NOD1 PFN1 UBE2D3 ARPC3 ACTR3 IL1R1 CBX3 SEPTIN6 TRAF2 ARPC1B DIAPH1 RAC1 RIPK1 ACTR2 TP53 ARF1 PLCB3 WASF2 U2AF1 H3-3A CGAS TLN2 CYCS MYD88 UBE2N H3C13 ACTG1 MAPK12 H3C12 H3C4 H3C14 H3C15 ARPC1A H3C8 H3C6 H3C11 H3C1 H3C7 H3C10 SEPTIN9 ACTN4 BCAR1 H3C2 STING1
3.04672950509478e-07	24	77	3.64933063854481	Ribosome biogenesis in eukaryotes	http://www.genome.jp/kegg-bin/show_pathway?hsa03008	NOP58 WDR3 TCOF1 REXO1 XPO1 XRN2 POP1 GTPBP4 GAR1 WDR75 HEATR1 EMG1 DKC1 RAN GNL2 NAT10 IMP4 NOB1 NHP2 RRP7A CSNK2B PWP2 UTP4 FBL
1.04379520253824e-06	63	363	2.03201365100791	Amyotrophic lateral sclerosis	http://www.genome.jp/kegg-bin/show_pathway?hsa05014	UQCRC1 TNFRSF1B PSMA4 NDC1 ACTB SEH1L FUS NUP50 NUP188 ITPR3 PSMC6 PSMC1 PSMA7 NUP93 PFN1 NUP107 SRSF3 NUP155 APAF1 TARDBP ANXA11 HNRNPA2B1 TUBA1B NUP153 NUP85 PSMB2 NUP214 TRAF2 CASP9 UBQLN1 ATP5MC2 HNRNPA1 RAC1 PSMB7 NCBP1 NUP54 NDUFA9 TP53 MCU SEC13 NDUFS2 PSMD4 PSMD6 PSMC3 RAB8A TUBA1C NDUFV1 HNRNPA3 CYCS PSMD2 CYC1 ALYREF ACTG1 NDUFA12 PSMD13 MAPK12 POM121 PSMD12 NUP62 DAXX TUBB ATP5PO NDUFA6
5.76042160693393e-06	21	71	3.46300917988672	Adherens junction	http://www.genome.jp/kegg-bin/show_pathway?hsa04520	CREBBP SNAI2 CDC42 ACTB TCF7 NECTIN1 SSX2IP SNAI1 RAC2 AFDN RAC1 LEF1 SMAD4 PARD3 TCF7L2 TCF7L1 YES1 NECTIN3 ACTG1 CSNK2B ACTN4
1.31066426935066e-05	15	41	4.28351309707242	Homologous recombination	http://www.genome.jp/kegg-bin/show_pathway?hsa03440	BRCA1 RAD51 POLD1 RAD54L NBN BABAM1 RPA3 BRIP1 BARD1 BRCA2 EME1 TOPBP1 MUS81 RAD54B BLM
3.68704785891671e-05	41	222	2.16233799284647	Human T-cell leukemia virus 1 infection	http://www.genome.jp/kegg-bin/show_pathway?hsa05166	CREBBP TCF3 VDAC3 XPO1 NRP1 RANBP1 CD40 E2F1 TGFB1 IL1R1 ATF2 CDC20 ADCY7 CDKN2C CDK2 RAN ETS1 CDK4 ESPL1 MYC ADCY3 TP53 SMAD4 CCNA2 CHEK1 ANAPC1 BUB3 BUB1B CCNB2 ETS2 CREB3L1 TNFRSF13C MSX1 MAD2L1 PTTG1 TLN2 CCNE2 CALR CREB3L2 NRAS E2F2
4.40857874428116e-05	41	224	2.14303140362462	Human cytomegalovirus infection	http://www.genome.jp/kegg-bin/show_pathway?hsa05163	CASP8 GNAI3 ROCK1 ARHGEF1 ITPR3 E2F1 RHEB CXCL12 IL1R1 ATF2 ADCY7 TRAF2 RAC2 CASP9 PDGFRA CDK4 RAC1 MYC RIPK1 ADCY3 TP53 GNA12 PLCB3 CREB3L1 CALM3 CGAS PRKCB PDIA3 CYCS GNB2 GNG5 CALR CREB3L2 MAPK12 ARHGEF12 CALM1 NRAS ITGB3 E2F2 BCAR1 STING1
4.59564702773938e-05	40	217	2.15820629161252	Regulation of actin cytoskeleton	http://www.genome.jp/kegg-bin/show_pathway?hsa04810	PPP1R12A ROCK1 ACTB ARHGEF1 ITGA8 BDKRB1 MYLK2 CXCL12 PFN1 ARPC3 ACTR3 ITGA4 RAC2 ARPC1B PAK4 DIAPH1 PDGFRA RAC1 ACTR2 FGF5 DIAPH3 PIP5K1A GNA12 MSN DIAPH2 WASF2 VAV2 PPP1CA CFL1 F2R IQGAP3 ACTG1 PPP1CC ARHGEF12 LPAR1 NRAS ARPC1A ITGB3 ACTN4 BCAR1
0.000109160429683122	16	54	3.46911677985124	Fanconi anemia pathway	http://www.genome.jp/kegg-bin/show_pathway?hsa03460	BRCA1 RAD51 UBE2T RPA3 FANCE BRIP1 BRCA2 FANCI FANCD2 EME1 CENPX MUS81 FANCB FANCA SLX4 BLM
0.000166200396345972	31	159	2.2827442961757	Necroptosis	http://www.genome.jp/kegg-bin/show_pathway?hsa04217	CASP8 VDAC3 MACROH2A2 PYCARD H2AZ2 TRAF2 GLUL RIPK1 PARP1 AIFM1 H2AZ1 MLKL H2AC20 H2AC21 FAF1 H2AX HMGB1 PPIA H2AC13 H2AC11 H2AC18 TICAM2 PGAM5 H2AC19 H2AC12 H2AC15 H2AC14 H2AC16 H2AC8 H2AC4 H2AC17
0.000263187340490364	14	46	3.56338625756459	Proteasome	http://www.genome.jp/kegg-bin/show_pathway?hsa03050	PSMA4 PSMC6 PSMC1 PSMA7 PSMF1 PSMB2 PSMB7 PSMD4 PSMC3 PSMD2 PSMD13 PSMD12 PSMB9 PSME2
0.000275709731095296	30	156	2.25159021769191	Cellular senescence	http://www.genome.jp/kegg-bin/show_pathway?hsa04218	VDAC3 RBL1 ITPR3 MYBL2 E2F1 NBN TGFB1 RHEB FOXM1 CDK2 CCNB1 ETS1 CDK4 MYC TP53 CCNA2 CHEK1 MCU CCNB2 CALM3 CDK1 PPP1CA CCNE2 LIN9 PPP1CC MAPK12 CALM1 E2F4 NRAS E2F2
0.000462666931974115	41	249	1.92786760807998	Salmonella infection	http://www.genome.jp/kegg-bin/show_pathway?hsa05132	CASP8 ACTB TCF7 TXN2 PYCARD NOD1 PFN1 ARPC3 ACTR3 TUBA1B TRAF2 ARPC1B PIK3C2B FHOD1 FLNB RAC1 MYC RIPK1 TLR2 ACTR2 LEF1 ARF1 DYNC1LI1 TCF7L2 RPS3 TCF7L1 TUBA1C MLKL CYCS MYD88 RHOG SNX18 ANXA2 ACTG1 MAPK12 S100A10 VPS16 TUBB ARPC1A ARHGEF26 GSDMD
0.000548833178322665	36	210	2.00713185119965	Human immunodeficiency virus 1 infection	http://www.genome.jp/kegg-bin/show_pathway?hsa05170	TNFRSF1B CUL1 CASP8 GNAI3 AP1M1 ITPR3 TRAF2 RAC2 PAK4 TRIM5 CASP9 CCNB1 RAC1 RIPK1 TLR2 CUL4A DCAF1 CHEK1 CCNB2 CDC25C CALM3 CGAS PRKCB PDIA3 CDK1 CYCS GNB2 CFL1 MYD88 GNG5 CALR APOBEC3B MAPK12 CALM1 NRAS STING1
0.000687256638677111	11	33	3.90275637733265	Base excision repair	http://www.genome.jp/kegg-bin/show_pathway?hsa03410	LIG3 POLD1 APEX1 PARP4 NEIL3 OGG1 PCNA PARP1 FEN1 POLE HMGB1
0.000766056643822332	26	135	2.25492590690331	Apoptosis	http://www.genome.jp/kegg-bin/show_pathway?hsa04210	CASP8 ACTB BIRC5 ITPR3 PARP4 CASP2 CTSC LMNB1 APAF1 TUBA1B TRAF2 CASP9 RIPK1 CASP6 TP53 PMAIP1 PARP1 AIFM1 LMNA PTPN13 TUBA1C CYCS LMNB2 ACTG1 NRAS DAXX
0.000766056643822332	18	77	2.73699797890861	Bacterial invasion of epithelial cells	http://www.genome.jp/kegg-bin/show_pathway?hsa05100	CDC42 ARHGAP10 ACTB CBL ARPC3 ACTR3 MAD2L2 SEPTIN6 ARPC1B RAC1 ACTR2 WASF2 RHOG ACTG1 ARPC1A ARHGEF26 SEPTIN9 BCAR1
0.00100165168427562	30	169	2.07839097017715	Tight junction	http://www.genome.jp/kegg-bin/show_pathway?hsa04530	CLDN11 ROCK1 ACTB SLC9A3R1 ARPC3 PPP2CA ACTR3 RAP1A TJP2 TUBA1B RAP2C VASP SYMPK AMOT AFDN ARPC1B PCNA CDK4 RAC1 PPP2R1B ACTR2 MSN PARD3 RAB8B RAB8A TUBA1C ACTG1 ARPC1A ACTN4 MAGI1
0.00100165168427562	29	161	2.10894288713006	MicroRNAs in cancer	http://www.genome.jp/kegg-bin/show_pathway?hsa05206	CREBBP BRCA1 VIM TNC ROCK1 FSCN1 DNMT3B HMOX1 CDC25B E2F1 EZH2 HDAC1 STMN1 PAK4 DNMT1 PDGFRA MYC KIF23 SLC7A1 TP53 CDCA5 NOTCH1 HNRNPK PRKCB CCNE2 MDM4 NRAS ITGB3 E2F2
0.00103303236726479	34	202	1.97069876479173	Epstein-Barr virus infection	http://www.genome.jp/kegg-bin/show_pathway?hsa05169	RUNX3 VIM CASP8 PSMC6 PSMC1 CD40 E2F1 HDAC1 APAF1 CDK2 TRAF2 CASP9 CDK4 RAC1 MYC RIPK1 TLR2 TP53 CCNA2 PSMD4 PSMC3 PDIA3 SIN3A CYCS MYD88 PSMD2 CCNE2 CALR PSMD13 USP7 MAPK12 PSMD12 IKBKE E2F2
0.00115781116717379	24	124	2.26611660619315	Platelet activation	http://www.genome.jp/kegg-bin/show_pathway?hsa04611	TBXA2R PPP1R12A GNAI3 ROCK1 ACTB ARHGEF1 APBB1IP ITPR3 MYLK2 RAP1A ADCY7 VASP ADCY3 PLCB3 COL3A1 TLN2 PPP1CA F2R ACTG1 PPP1CC MAPK12 ARHGEF12 ITGB3 ORAI1
0.00133735646195002	33	197	1.96128366170524	Pathogenic Escherichia coli infection	http://www.genome.jp/kegg-bin/show_pathway?hsa05130	CLDN11 CASP8 ROCK1 ACTB ARHGEF1 PYCARD SLC9A3R1 ARPC3 NCL ACTR3 IL1R1 WIPF1 TUBA1B TRAF2 ARPC1B CASP9 RAC1 RIPK1 ACTR2 ARF1 GNA12 RPS3 WASF2 TUBA1C CYCS MYD88 F2R ACTG1 MAPK12 ARHGEF12 LPAR1 TUBB ARPC1A
0.00209759728667423	25	137	2.13654546204342	Yersinia infection	http://www.genome.jp/kegg-bin/show_pathway?hsa05135	PKN2 ROCK1 ACTB ARHGEF1 PYCARD ARPC3 ACTR3 ITGA4 WIPF1 TRAF2 RAC2 ARPC1B RAC1 ACTR2 PIP5K1A WASF2 VAV2 MYD88 RHOG ACTG1 MAPK12 ARHGEF12 ARPC1A RPS6KA1 BCAR1
0.00240900049145923	20	100	2.34165382639959	Progesterone-mediated oocyte maturation	http://www.genome.jp/kegg-bin/show_pathway?hsa04914	GNAI3 KIF22 AURKA CDC25B FZR1 MAD2L2 ADCY7 CDK2 CCNB1 ADCY3 CCNA2 ANAPC1 CCNB2 CDC25C MAD2L1 PLK1 BUB1 CDK1 MAPK12 RPS6KA1
0.00251731165780973	69	530	1.52428409454313	Pathways in cancer	http://www.genome.jp/kegg-bin/show_pathway?hsa05200	CREBBP RAD51 CUL1 CASP8 GNAI3 ROCK1 CDC42 GLI2 ARHGEF1 TCF7 BIRC5 LAMB1 MSH2 HMOX1 RBX1 BDKRB1 E2F1 TGFB1 CXCL12 CCDC6 CBL GLI1 HDAC1 PTCH2 APAF1 ADCY7 CDK2 CKS2 TRAF2 RAC2 PPARG CASP9 PDGFRA ETS1 CDK4 RAC1 MYC ADCY3 FGF5 LEF1 BRCA2 TP53 SMAD4 PMAIP1 TPM3 EML4 CCNA2 GNA12 NOTCH1 TCF7L2 PLCB3 TCF7L1 CALM3 PRKCB CYCS GNB2 GNG5 CTBP2 CCNE2 NQO1 F2R PTCH1 EPOR LAMB3 ARHGEF12 LPAR1 CALM1 NRAS E2F2
0.00260797138377745	17	79	2.51950095245525	RNA degradation	http://www.genome.jp/kegg-bin/show_pathway?hsa03018	MTREX ENO1 XRN2 DCPS CNOT6 EXOSC8 TENT4B EXOSC9 LSM4 CNOT9 EXOSC10 EDC3 CNOT10 CNOT7 LSM2 PABPC4L CNOT3
0.00265882218742723	40	266	1.76064197473653	Parkinson disease	http://www.genome.jp/kegg-bin/show_pathway?hsa05012	UQCRC1 PSMA4 SNCAIP GNAI3 VDAC3 ITPR3 TXN2 PSMC6 PSMC1 PSMA7 PPIF APAF1 TUBA1B PSMB2 CASP9 ATP5MC2 PSMB7 NDUFA9 TP53 MCU NDUFS2 PSMD4 CALM3 PSMD6 SLC39A2 PSMC3 TUBA1C NDUFV1 CYCS PSMD2 CYC1 NDUFA12 PSMD13 PSMD12 CALM1 UBE2J1 DAXX TUBB ATP5PO NDUFA6
0.00274694326169216	36	232	1.81680038255141	Thermogenesis	http://www.genome.jp/kegg-bin/show_pathway?hsa04714	KDM1A COX10 UQCRC1 DPF1 SMARCD1 ACSL4 SMARCE1 MGLL ACTB RHEB SMARCD2 ATF2 ADCY7 ACSL3 SMARCA4 PPARG ATP5MC2 ADCY3 NDUFA9 SMARCC2 PRDM16 CREB3L1 NDUFS2 NDUFV1 SMARCC1 CYC1 CREB3L2 ACTG1 NDUFA12 MAPK12 SLC25A29 NRAS COX19 ATP5PO NDUFA6 RPS6KA1
0.0033573064006198	8	23	4.07244143721668	Mismatch repair	http://www.genome.jp/kegg-bin/show_pathway?hsa03430	RFC2 POLD1 MSH2 RPA3 RFC5 PCNA RFC3 RFC4
0.00345302595071967	44	306	1.68354196669252	Huntington disease	http://www.genome.jp/kegg-bin/show_pathway?hsa05016	CREBBP UQCRC1 PSMA4 CASP8 VDAC3 RCOR1 POLR2E PSMC6 PSMC1 PSMA7 POLR2C PPIF HDAC1 APAF1 TUBA1B PSMB2 TRAF2 HIP1 PPARG CASP9 ATP5MC2 PSMB7 NDUFA9 TP53 PLCB3 CREB3L1 NDUFS2 PSMD4 PSMC3 TUBA1C NDUFV1 POLR2G SIN3A CYCS PSMD2 CYC1 CREB3L2 NDUFA12 PSMD13 PSMD12 TUBB ATP5PO NDUFA6 POLR2A
0.00350616526984826	33	210	1.83987086359968	Rap1 signaling pathway	http://www.genome.jp/kegg-bin/show_pathway?hsa04015	GNAI3 CDC42 ACTB APBB1IP MAGI3 PFN1 PRKD3 RAP1A ARAP3 ADCY7 VASP ID1 RAC2 AFDN PDGFRA RAC1 ADCY3 FGF5 PARD3 PLCB3 CALM3 VAV2 PRKCB TLN2 F2R ACTG1 MAPK12 LPAR1 CALM1 NRAS ITGB3 MAGI1 BCAR1
0.00389893461364291	27	161	1.96349855008661	Hepatitis B	http://www.genome.jp/kegg-bin/show_pathway?hsa05161	CREBBP CASP8 VDAC3 BIRC5 E2F1 TGFB1 ATF2 APAF1 CDK2 PCNA CASP9 MYC TLR2 TP53 SMAD4 CCNA2 CREB3L1 YWHAZ PRKCB CYCS MYD88 CCNE2 CREB3L2 MAPK12 NRAS TICAM2 E2F2
0.00395016554967015	22	121	2.12877620581781	Thyroid hormone signaling pathway	http://www.genome.jp/kegg-bin/show_pathway?hsa04919	CREBBP ACTB RHEB HDAC1 MED13L MED1 ATP1B2 CASP9 TBC1D4 MYC NCOR1 TP53 NOTCH1 PLCB3 RCAN1 PRKCB SIN3A MED14 ACTG1 NRAS ITGB3 MED16
0.00455550972858083	9	30	3.51248073959938	Citrate cycle (TCA cycle)	http://www.genome.jp/kegg-bin/show_pathway?hsa00020	IDH3G IDH3B DLST ACLY PDHA1 MDH2 SUCLG1 SUCLG2 PC
0.00470724558662702	21	115	2.13803175453876	Carbon metabolism	http://www.genome.jp/kegg-bin/show_pathway?hsa01200	ME1 IDH3G ENO1 PHGDH IDH3B PRPS2 DLST ACAT2 PDHA1 GCSH PGD MDH2 PSPH RPIA ACSS1 G6PD SUCLG1 SUCLG2 PC PGP SHMT1
0.00551674055395964	10	37	3.16439706270215	Thyroid cancer	http://www.genome.jp/kegg-bin/show_pathway?hsa05216	TCF7 CCDC6 PPARG MYC LEF1 TP53 TPM3 TCF7L2 TCF7L1 NRAS
0.00636653555634421	22	126	2.0443009595552	Purine metabolism	http://www.genome.jp/kegg-bin/show_pathway?hsa00230	PDE8A PRPS2 IMPDH1 PDE4D AMPD2 ADCY7 NT5C ITPA PAICS ADCY3 DCK GMPS HPRT1 PGM2 RRM2 IMPDH2 PFAS ENTPD6 ENPP1 NME1 ADSL GART
0.00965003666354499	18	98	2.15049841199962	Aldosterone synthesis and secretion	http://www.genome.jp/kegg-bin/show_pathway?hsa04925	CAMK1G ITPR3 PRKD3 ATF2 ADCY7 ATP1B2 DAGLA ADCY3 PLCB3 CAMK4 NR4A2 CREB3L1 CALM3 PRKCB CREB3L2 CACNA1H CALM1 ORAI1
0.0109124294368194	25	157	1.86437406560477	Hippo signaling pathway	http://www.genome.jp/kegg-bin/show_pathway?hsa04390	SNAI2 GLI2 TEAD2 ACTB TCF7 BIRC5 TGFB1 PPP2CA WWC1 ID1 AMOT MYC PPP2R1B LEF1 SMAD4 LIMD1 PARD3 TCF7L2 TCF7L1 YWHAZ PPP1CA ACTG1 PPP1CC TEAD4 YWHAE
0.0109124294368194	30	200	1.75624036979969	Focal adhesion	http://www.genome.jp/kegg-bin/show_pathway?hsa04510	TNC PPP1R12A ROCK1 ACTB ITGA8 LAMB1 MYLK2 ITGA4 RAP1A VASP RAC2 PAK4 DIAPH1 PDGFRA FLNB RAC1 COL6A1 PIP5K1A VAV2 COL6A3 PRKCB TLN2 PPP1CA ACTG1 PPP1CC LAMB3 ITGB3 ACTN4 ZYX BCAR1
0.0109124294368194	38	272	1.63571406991148	Prion disease	http://www.genome.jp/kegg-bin/show_pathway?hsa05020	UQCRC1 PSMA4 VDAC3 ITPR3 PSMC6 PSMC1 PSMA7 PPIF ATF2 APAF1 TUBA1B PSMB2 RAC2 CASP9 ATP5MC2 RAC1 PSMB7 NDUFA9 NOTCH1 MCU CREB3L1 NDUFS2 PSMD4 PSMC3 TUBA1C NDUFV1 CYCS PSMD2 CYC1 CREB3L2 NDUFA12 PSMD13 MAPK12 PSMD12 CSNK2B TUBB ATP5PO NDUFA6
0.0110730611527694	29	192	1.76843648347886	Transcriptional misregulation in cancer	http://www.genome.jp/kegg-bin/show_pathway?hsa05202	TCF3 MEF2C FUS CD40 NSD2 HDAC1 CDKN2C PPARG PAX3 MYC NCOR1 TP53 CCNA2 H3-3A SIN3A AFF1 EWSR1 H3C13 H3C12 H3C4 H3C14 H3C15 H3C8 H3C6 H3C11 H3C1 H3C7 H3C10 H3C2
0.0121064725338947	162	1527	1.2421346426874	Metabolic pathways	http://www.genome.jp/kegg-bin/show_pathway?hsa01100	CYP51A1 COX10 AASS ST3GAL1 UQCRC1 ALAS1 DERA GATB ME1 IDH3G ACSL4 INPP5A RDH11 PDE8A MGLL ENO1 AACS OXCT1 CAD SEPHS1 ALG9 MTMR2 DNMT3B PHGDH NANS SCD MTAP GCAT HMOX1 GNPNAT1 MTHFD1 GSS IDH3B PRPS2 SMS DGKH ACSBG1 FAH GCDH ISYNA1 IMPDH1 PLOD3 EZH2 MTMR4 GALK1 NSD2 UGDH ST3GAL4 TCIRG1 MVK LDHB HMGCR PDE4D AMPD2 SRM ST6GALNAC5 GDA DLST PANK3 ACAT2 ADCY7 AMD1 ACSL3 NT5C ITPA ASL PAICS DUT COLGALT1 DN…
0.0132513550662202	12	56	2.50891481399956	Pyrimidine metabolism	http://www.genome.jp/kegg-bin/show_pathway?hsa00240	CAD NT5C DUT DCK TK1 CTPS1 RRM2 TYMS DCTPP1 ENTPD6 ENPP1 NME1
0.0132513550662202	16	86	2.17828262920892	Colorectal cancer	http://www.genome.jp/kegg-bin/show_pathway?hsa05210	TCF7 BIRC5 MSH2 TGFB1 RAC2 CASP9 RAC1 MYC LEF1 TP53 SMAD4 PMAIP1 TCF7L2 TCF7L1 CYCS NRAS
0.0164035947433666	8	30	3.12220510186612	Glyoxylate and dicarboxylate metabolism	http://www.genome.jp/kegg-bin/show_pathway?hsa00630	ACAT2 GLUL GCSH MDH2 ACSS1 HYI PGP SHMT1
0.0170783439391092	14	73	2.24542147736947	P53 signaling pathway	http://www.genome.jp/kegg-bin/show_pathway?hsa04115	CASP8 GTSE1 APAF1 CASP9 CCNB1 CDK4 TP53 PMAIP1 CHEK1 CCNB2 RRM2 CYCS CCNE2 MDM4
0.0170783439391092	24	155	1.81289328495452	Cushing syndrome	http://www.genome.jp/kegg-bin/show_pathway?hsa04934	GNAI3 PDE8A TCF7 KCNK2 ITPR3 E2F1 ATF2 RAP1A ADCY7 CDKN2C CDK4 ADCY3 LEF1 ARMC5 TCF7L2 PLCB3 TCF7L1 CREB3L1 KMT2D CCNE2 CREB3L2 CACNA1H ORAI1 E2F2
0.017090844365857	5	13	4.50318043538383	Non-homologous end-joining	http://www.genome.jp/kegg-bin/show_pathway?hsa03450	XRCC5 DCLRE1C FEN1 XRCC6 PRKDC
0.0191359699152824	8	31	3.02148880825753	Antifolate resistance	http://www.genome.jp/kegg-bin/show_pathway?hsa01523	ABCC4 FPGS GGH SLC19A1 TYMS DHFR GART SHMT1
0.0210944291553437	25	167	1.75273489999969	Hepatocellular carcinoma	http://www.genome.jp/kegg-bin/show_pathway?hsa05225	DPF1 SMARCD1 SMARCE1 ACTB TCF7 HMOX1 E2F1 TGFB1 SMARCD2 CSNK1A1 SMARCA4 CDK4 MYC LEF1 SMARCC2 TP53 SMAD4 TCF7L2 TCF7L1 PRKCB SMARCC1 NQO1 ACTG1 NRAS E2F2
0.0237933296104344	10	46	2.54527589826042	Nucleotide excision repair	http://www.genome.jp/kegg-bin/show_pathway?hsa03420	RFC2 POLD1 RPA3 RFC5 PCNA RFC3 CUL4A RFC4 POLE GTF2H4
0.0258385416683858	6	20	3.51248073959938	Steroid biosynthesis	http://www.genome.jp/kegg-bin/show_pathway?hsa00100	CYP51A1 SOAT1 LIPA LBR DHCR7 LSS
0.0280387798467969	19	119	1.86938750847026	Sphingolipid signaling pathway	http://www.genome.jp/kegg-bin/show_pathway?hsa04071	GNAI3 PPP2R5A ROCK1 PPP2R3A PPP2CA TRAF2 RAC2 RAC1 PPP2R1B TP53 GNA12 PLCB3 PRKCB S1PR1 SPHK1 MAPK12 NRAS S1PR3 S1PR2
0.0308691753936264	12	63	2.23014650133294	Lysine degradation	http://www.genome.jp/kegg-bin/show_pathway?hsa00310	GCDH PLOD3 EZH2 NSD2 DLST ACAT2 COLGALT1 SETD1B PRDM16 SMYD2 NSD1 KMT2D
0.0356345974082089	24	166	1.69276180221657	Wnt signaling pathway	http://www.genome.jp/kegg-bin/show_pathway?hsa04310	CREBBP CUL1 TCF7 CHD8 SFRP1 CCN4 RNF43 CSNK1A1 CACYBP RAC2 RAC1 MYC LEF1 TLE3 TP53 SMAD4 TCF7L2 PLCB3 TCF7L1 PRKCB CTBP2 TLE1 LGR4 CSNK2B
0.0363972372192896	16	97	1.93126088775224	Fc gamma R-mediated phagocytosis	http://www.genome.jp/kegg-bin/show_pathway?hsa04666	AMPH ARPC3 ACTR3 VASP RAC2 ARPC1B RAC1 ACTR2 PIP5K1A ASAP1 WASF2 VAV2 PRKCB CFL1 SPHK1 ARPC1A
0.0363972372192896	18	114	1.84867407347336	Leukocyte transendothelial migration	http://www.genome.jp/kegg-bin/show_pathway?hsa04670	CLDN11 GNAI3 ROCK1 ACTB CXCL12 ITGA4 RAP1A VASP RAC2 AFDN RAC1 MSN VAV2 PRKCB ACTG1 MAPK12 ACTN4 BCAR1
0.037615454852875	17	106	1.87774127588646	Parathyroid hormone synthesis, secretion and action	http://www.genome.jp/kegg-bin/show_pathway?hsa04928	GNAI3 ARHGEF1 MEF2C ITPR3 SLC9A3R1 PDE4D ATF2 MEF2D ADCY7 ADCY3 ARRB2 GNA12 PLCB3 NR4A2 CREB3L1 PRKCB CREB3L2
0.0379927647543431	31	232	1.56446699608593	Coronavirus disease	http://www.genome.jp/kegg-bin/show_pathway?hsa05171	MASP2 RPL26L1 RPL18 RPS5 NRP1 RPL28 RPS15 RPL36 RPL35 TLR2 RPS2 RPL11 RPS8 RPL10 RPS3 RPL8 RPL22L1 RPL9 CGAS PRKCB RPSA RPS7 MYD88 RPL4 MAPK12 RPL14 RPL12 RPS4X RPS9 RPL7A STING1
0.0384311845637063	10	50	2.34165382639959	Cysteine and methionine metabolism	http://www.genome.jp/kegg-bin/show_pathway?hsa00270	DNMT3B PHGDH MTAP GSS SMS LDHB SRM AMD1 DNMT1 MDH2
0.0457666369123372	12	67	2.0970034266265	Long-term potentiation	http://www.genome.jp/kegg-bin/show_pathway?hsa04720	CREBBP ITPR3 RAP1A PLCB3 CAMK4 CALM3 PRKCB PPP1CA PPP1CC CALM1 NRAS RPS6KA1
0.0492644427629201	22	154	1.67260987599971	Oxytocin signaling pathway	http://www.genome.jp/kegg-bin/show_pathway?hsa04921	CAMK1G PPP1R12A GNAI3 ROCK1 ACTB MEF2C ITPR3 MYLK2 CACNG7 ADCY7 ADCY3 PLCB3 CAMK4 RCAN1 CALM3 PRKCB CACNB3 PPP1CA ACTG1 PPP1CC CALM1 NRAS
0.0492644427629201	13	76	2.00273024626281	Gastric acid secretion	http://www.genome.jp/kegg-bin/show_pathway?hsa04971	GNAI3 ACTB KCNK2 ITPR3 MYLK2 ADCY7 ATP1B2 ADCY3 PLCB3 CALM3 PRKCB ACTG1 CALM1
